# The timing of human adaptation from Neanderthal introgression

**DOI:** 10.1101/2020.10.04.325183

**Authors:** Sivan Yair, Kristin M. Lee, Graham Coop

**Affiliations:** Center for Population Biology, University of California, Davis; Department of Evolution and Ecology, University of California, Davis; Department of Biological Sciences, Columbia University

## Abstract

Admixture has the potential to facilitate adaptation by providing alleles that are immediately adaptive in a new environment or by simply increasing the long term reservoir of genetic diversity for future adaptation. A growing number of cases of adaptive introgression are being identified in species across the tree of life, however the timing of selection, and therefore the importance of the different evolutionary roles of admixture, is typically unknown. Here, we investigate the spatio-temporal history of selection favoring Neanderthal-introgressed alleles in modern human populations. Using both ancient and present-day samples of modern humans, we integrate the known demographic history of populations, namely population divergence and migration, with tests for selection. We model how a sweep placed along different branches of an admixture graph acts to modify the variance and covariance in neutral allele frequencies among populations at linked loci. Using a method based on this model of allele frequencies, we study previously identified cases of Neanderthal adaptive introgression. From these, we identify cases in which Neanderthal introgressed alleles were quickly beneficial and other cases in which they persisted at low frequency for some time. For some of the alleles that persisted at low frequency, we show that selection likely independently favored them later on in geographically separated populations. Our work highlights how admixture with ancient hominins has contributed to modern human adaptation and contextualizes observed levels of Neanderthal ancestry in present-day and ancient samples.
