## Supplementary material for "The timing of human adaptation from Neanderthal introgression": Supp_Table_1

ID	Yair_et_al_PopulationID	Source	DateBP	Culture	Country	Latitude	Longitude	Sex	Coverage
I0876	EurUP	FuNature2016	37470	Kostenki14	Russia	51.23	39.3	M	16.136
SII	EurUP	SikoraScience2017	34230	Sunghir_UP	Russia	56.13	40.4	M	4.08
SIII	EurUP	SikoraScience2017	34090	Sunghir_UP	Russia	56.13	40.4	M	10.75
SIV	EurUP	SikoraScience2017	33400	Sunghir_UP	Russia	56.13	40.4	M	3.87
SI	EurUP	SikoraScience2017	32820	Sunghir_UP	Russia	56.13	40.4	M	1.1
I0062	EurUP	FuNature2016	30010	Vestonice16	Czech Republic	48.53	16.39	M	0.999
Bichon	WHG	JonesNatureCommunications2015	13665	Bichon	Switzerland	47.1	6.87	M	8.443
I4582	WHG	MathiesonNature2018	8697	Iron_Gates_HG	Romania	44.52	22.72	F	2.188724
I4873	WHG	MathiesonNature2018	7872	Iron_Gates_HG	Serbia	44.53	22.05	F	4.236
I4874	WHG	MathiesonNature2018	8506	Iron_Gates_HG	Serbia	44.53	22.05	F	3.616
I4875	WHG	MathiesonNature2018	8458	Iron_Gates_HG	Serbia	44.53	22.05	F	4.858
I4876	WHG	MathiesonNature2018	8455	Iron_Gates_HG	Serbia	44.53	22.05	F	3.368
I4877	WHG	MathiesonNature2018	8505	Iron_Gates_HG	Serbia	44.53	22.05	F	4.63
I4878	WHG	MathiesonNature2018	7803	Iron_Gates_HG	Serbia	44.53	22.05	M	4.608
I4880	WHG	MathiesonNature2018	7813	Iron_Gates_HG	Serbia	44.53	22.05	M	3.941
I4881	WHG	MathiesonNature2018	8363	Iron_Gates_HG	Serbia	44.53	22.05	M	3.221
I4882	WHG	MathiesonNature2018	8000	Iron_Gates_HG_brother_I4880	Serbia	44.53	22.05	M	3.162
I4914	WHG	MathiesonNature2018	8123	Iron_Gates_HG	Serbia	44.64	22.3	M	2.94
I4915	WHG	MathiesonNature2018	8115	Iron_Gates_HG	Serbia	44.64	22.3	M	2.902
I4916	WHG	MathiesonNature2018	8763	Iron_Gates_HG	Serbia	44.64	22.3	M	2.577
I4917	WHG	MathiesonNature2018	8058	Iron_Gates_HG	Serbia	44.64	22.3	F	2.696
I5233	WHG	MathiesonNature2018	8001	Iron_Gates_HG	Serbia	44.6	22.01	F	2.644
I5234	WHG	MathiesonNature2018	9800	Iron_Gates_HG	Serbia	44.6	22.01	F	1.362
I5235	WHG	MathiesonNature2018	10835	Iron_Gates_HG	Serbia	44.6	22.01	M	2.977
I5236	WHG	MathiesonNature2018	10008	Iron_Gates_HG	Serbia	44.6	22.01	M	2.922
I5237	WHG	MathiesonNature2018	9800	Iron_Gates_HG	Serbia	44.6	22.01	M	3.088
I5238	WHG	MathiesonNature2018	9993	Iron_Gates_HG	Serbia	44.6	22.01	F	2.696
I5239	WHG	MathiesonNature2018	10333	Iron_Gates_HG	Serbia	44.6	22.01	F	2.708
I5240	WHG	MathiesonNature2018	10805	Iron_Gates_HG	Serbia	44.6	22.01	M	2.675
I5241	WHG	MathiesonNature2018	11196	Iron_Gates_HG_daughter_I5236	Serbia	44.6	22.01	F	2.708
I5242	WHG	MathiesonNature2018	10530	Iron_Gates_HG	Serbia	44.6	22.01	F	2.814
I5244	WHG	MathiesonNature2018	10785	Iron_Gates_HG	Serbia	44.6	22.01	F	2.931
I5402	WHG	MathiesonNature2018	8156	Iron_Gates_HG	Serbia	44.64	22.3	M	1.68
I5407	WHG	MathiesonNature2018	9800	Lepenski_Vir	Serbia	44.55	22.03	F	2.163
I5411	WHG	MathiesonNature2018	8600	Iron_Gates_HG	Romania	44.63	22.61	M	1.141
I5436	WHG	MathiesonNature2018	9025	Iron_Gates_HG	Romania	44.629711	22.6125561	F	1.273
KO1	WHG	GambaNatureCommunications2014	7660	Koros_Hungary_EN_HG_published.SG	Hungary	47.56	20.72	M	1.24
LaBrana1	WHG	OlaldeNature2014	7815	Iberia_HG_published.SG	Spain	42.91	-5.38	M	19.536
Loschbour	WHG	LazaridisNature2014	8050	Loschbour_published.DG	Luxembourg	49.81	6.4	M	22
I0025	EF	MathiesonNature2015	7125	LBK_EN	Germany	48.78	9.18	F	2.655
I0026	EF	MathiesonNature2015	7125	LBK_EN	Germany	48.78	9.18	F	3.625
I0046	EF	MathiesonNature2015	7051	LBK_EN	Germany	51.9	11.05	F	2.744
I0054	EF	MathiesonNature2015	7072	LBK_EN	Germany	51.66	11.53	F	18.61
I0100	EF	MathiesonNature2015	6977	LBK_EN	Germany	51.9	11.05	F	6.915
I0410	EF	MathiesonNature2015	7130	Iberia_EN	Spain	42.5	0.5	M	1.305
I0412	EF	MathiesonNature2015	7144	Iberia_EN	Spain	42.5	0.5	M	13.785
I0634	EF	MathiesonNature2018	6557	Balkans_Neolithic	Serbia	44.9	19.75	M	2.771
I0676	EF	MathiesonNature2018	7807	Balkans_Neolithic	Macedonia	41.9	21.35	M	4.403
I0698	EF	MathiesonNature2018	7900	Balkans_Neolithic	Bulgaria	42.1	25.75	M	1.963894
I0707	EF	MathiesonNature2015	8300	Anatolia_Neolithic	Turkey	40.3	29.57	F	9.431
I0708	EF	MathiesonNature2015	8097	Anatolia_Neolithic	Turkey	40.3	29.57	M	6.948
I0709	EF	MathiesonNature2015	8086	Anatolia_Neolithic	Turkey	40.3	29.57	M	9.765
I0723	EF	MathiesonNature2015	7870	Anatolia_Neolithic	Turkey	40.26	29.65	M	1.213
I0736	EF	MathiesonNature2015	8300	Anatolia_Neolithic	Turkey	40.3	29.57	F	2.248
I0744	EF	MathiesonNature2015	8273	Anatolia_Neolithic	Turkey	40.3	29.57	M	2.39
I0745	EF	MathiesonNature2015	8251	Anatolia_Neolithic	Turkey	40.3	29.57	M	7.785
I0746	EF	MathiesonNature2015	7930	Anatolia_Neolithic	Turkey	40.3	29.57	M	8.465
I0854	EF	MathiesonNature2015	8106	Anatolia_Neolithic_1d_rel_I0736	Turkey	40.3	29.57	F	1.571
I1096	EF	MathiesonNature2015	8300	Anatolia_Neolithic	Turkey	40.3	29.57	M	2.865
I1097	EF	MathiesonNature2015	8288	Anatolia_Neolithic	Turkey	40.3	29.57	M	2.125
I1098	EF	MathiesonNature2015	8288	Anatolia_Neolithic	Turkey	40.3	29.57	F	2.994
I1101	EF	MathiesonNature2015	8300	Anatolia_Neolithic	Turkey	40.3	29.57	M	1.56
I1103	EF	MathiesonNature2015	8300	Anatolia_Neolithic	Turkey	40.3	29.57	M	1.135
I1131	EF	MathiesonNature2018	6483	Balkans_Neolithic	Serbia	44.9	19.75	M	2.922
I1496	EF	MathiesonNature2015	7052	Hungary_EN	Hungary	47.17	19.83	M	5.246
I1500	EF	MathiesonNature2015	7050	Hungary_EN	Hungary	47.17	20.83	M	4.246
I1550	EF	MathiesonNature2015	7125	LBK_EN	Germany	51.9	11.05	F	1.089
I1579	EF	MathiesonNature2015	8081	Anatolia_Neolithic	Turkey	40.3	29.57	F	5.366
I1580	EF	MathiesonNature2015	8195	Anatolia_Neolithic	Turkey	40.3	29.57	F	4.906
I1581	EF	MathiesonNature2015	8254	Anatolia_Neolithic	Turkey	40.3	29.57	F	3.763
I1583	EF	MathiesonNature2015	8281	Anatolia_Neolithic	Turkey	40.3	29.57	M	13.544
I1585	EF	MathiesonNature2015	8060	Anatolia_Neolithic	Turkey	40.3	29.57	F	6.313
I1878	EF	LipsonNature2017	7700	Starcevo_EN	Hungary	46.21	18.7	M	1.468
I1904	EF	LipsonNature2017	7028	LBKT_MN	Hungary	46.2	18.7	M	2.768
I2367	EF	LipsonNature2017	5081	Baden_LCA	Hungary	47.62	19.04	M	2.649
I2379	EF	LipsonNature2017	7011	ALPc_MN	Hungary	47.86	21	M	0.992
I2380	EF	LipsonNature2017	7350	ALPc_MN	Hungary	47.78	20.58	F	2.283
I2521	EF	MathiesonNature2018	7505	Balkans_Neolithic	Bulgaria	43.16	25.88	M	5.493
I2532	EF	MathiesonNature2018	7621	Balkans_Neolithic	Romania	45.47	27.01	M	2.183
I2533	EF	MathiesonNature2018	7378	Balkans_Neolithic	Romania	44.26	23.9	F	4.171
I2739	EF	LipsonNature2017	7142	LBKT_MN	Hungary	46.21	18.7	M	1.484
I2790	EF	LipsonNature2017	5649	Protoboleraz_LCA	Hungary	47.19	20	F	4.81
I2794	EF	LipsonNature2017	7574	Koros_EN	Hungary	47.19	20.4	F	6.162
I2937	EF	LazaridisNature2017	7359	Greece_N	Greece	36.64	22.38	F	1.15252
I3433	EF	MathiesonNature2018	7814	Balkans_Neolithic	Croatia	43.59	16.65	F	4.146
I3708	EF	MathiesonNature2018	6550	Peloponnese_Neolithic	Greece	36.64	22.38	F	1.954515
I3947	EF	MathiesonNature2018	7836	Balkans_Neolithic	Croatia	43.59	16.65	M	3.467
I3948	EF	MathiesonNature2018	7860	Balkans_Neolithic	Croatia	43.59	16.65	M	3.643
I4196	EF	LipsonNature2017	7050	LBKT_MN	Hungary	47.5	18.91	F	1.098
I4893	EF	OlaldeNature2018	6349	Czech_MN	Czech Republic	50.12	14.46	M	5.311
I4894	EF	OlaldeNature2018	6378	Czech_MN	Czech Republic	50.12	14.46	F	4.046
I5069	EF	MathiesonNature2018	7088	LBK_Austria	Austria	48.66	16.59	F	3.364
I5070	EF	MathiesonNature2018	7088	LBK_Austria	Austria	48.58	16.47	M	3.51
I5072	EF	MathiesonNature2018	7551	Balkans_Neolithic	Croatia	44.82	13.64	M	1.028
I5077	EF	MathiesonNature2018	7026	Balkans_Neolithic	Croatia	45.55	18.75	M	3.15
I5078	EF	MathiesonNature2018	6569	Balkans_Neolithic	Croatia	45.55	18.75	M	3.229
I5079	EF	MathiesonNature2018	5485	Balkans_Chalcolithic	Croatia	45.49	17.64	F	2.758
I5204	EF	MathiesonNature2018	6950	LBK_Austria	Austria	48.58	16.47	M	4.769
I5205	EF	MathiesonNature2018	6950	LBK_Austria	Austria	48.58	16.47	F	4.457
I5206	EF	MathiesonNature2018	6950	LBK_Austria	Austria	48.58	16.47	F	3.407
I5207	EF	MathiesonNature2018	6950	LBK_Austria	Austria	48.58	16.47	M	4.447
I5208	EF	MathiesonNature2018	6950	LBK_Austria	Austria	48.58	16.47	F	4.95
I5427	EF	MathiesonNature2018	7892	Peloponnese_Neolithic	Greece	36.64	22.38	F	1.736
I7197	EF	OlaldeNature2018	4250	Czech_EBA	Czech Republic	50.05	14.37	M	2.767748
Klei10	EF	HofmanovaPNAS2016	6063	Greece_Late_Neolithic.SG	Greece	40.1	22.4	M	2.195
Stuttgart	EF	LazaridisNature2014	7140	LBK_EN_Stuttgart_supplement.SG	Germany	48.78	9.18	F	19
I0231	Steppe	MathiesonNature2015	4792	Yamnaya_Samara	Russia	52.42	48.24	M	6.199
I0370	Steppe	MathiesonNature2015	4950	Yamnaya_Samara	Russia	51.27	58.18	M	1.043
I0371	Steppe	MathiesonNature2015	4678	Poltavka	Russia	53.59	50.57	M	1.513321
I0374	Steppe	MathiesonNature2015	4350	Poltavka	Russia	49.97	44.67	M	1.977
I0440	Steppe	MathiesonNature2015	4727	Poltavka	Russia	53.38	50.39	M	4.953
I0443	Steppe	MathiesonNature2015	4950	Yamnaya_Samara	Russia	53.38	50.39	M	5.317
I2105	Steppe	MathiesonNature2018	4950	Yamnaya_Ukraine	Ukraine	48.22	37.15	F	5.066
